# Mitochondrial architecture rearrangements produce asymmetrical nonadaptive mutational pressures that subvert the phylogenetic reconstruction in Isopoda

**DOI:** 10.1101/607960

**Authors:** Dong Zhang, Hong Zou, Cong-Jie Hua, Wen-Xiang Li, Shahid Mahboob, Khalid Abdullah Al-Ghanim, Fahad Al-Misned, Ivan Jakovlić, Gui-Tang Wang

## Abstract

The phylogeny of Isopoda, a speciose order of crustaceans, remains unresolved, with different datasets often producing starkly incongruent phylogenetic hypotheses. We hypothesised that extreme diversity in their life histories might be causing compositional heterogeneity/heterotachy in their mitochondrial genomes, and compromising the phylogenetic reconstruction. We tested the effects of different datasets (mitochondrial, nuclear, nucleotides, amino acids, concatenated genes, individual genes, gene orders), phylogenetic algorithms (assuming data homogeneity, heterogeneity, and heterotachy), and partitioning; and found that almost all of them produced unique topologies. As we also found that mitogenomes of Asellota and two Cymothoida families (Cymothoidae and Corallanidae) possess inversed base (GC) skew patterns in comparison to other isopods, we concluded that inverted skews cause long-branch attraction phylogenetic artefacts between these taxa. These asymmetrical skews are most likely driven by multiple independent inversions of origin of replication (i.e., nonadaptive mutational pressures). Although the PhyloBayes CAT-GTR algorithm managed to attenuate some of these artefacts (and outperform partitioning), mitochondrial data have limited applicability for reconstructing the phylogeny of Isopoda. Regardless of this, our analyses allowed us to propose solutions to some unresolved phylogenetic debates, and support Asellota are the most likely candidate for the basal isopod branch. As our findings show that architectural rearrangements can produce major compositional biases even on short evolutionary timescales, the implications are that proving the suitability of data via composition skew analyses should be a prerequisite for every study that aims to use mitochondrial data for phylogenetic reconstruction, even among closely related taxa.
