## Supplementary material for "Mitochondrial architecture rearrangements produce asymmetrical nonadaptive mutational pressures that subvert the phylogenetic reconstruction in Isopoda": File S3

### Sheet: Sheet1
Species which we have mt sequence													Species of 18s which be used to rebulid the tree
Species	Superorder	Order	Suborder	Family	Organism	Order	Suborder	Infraorder	Superfamily	Family	NOTE		ID
Eophreatoicus sp.			Phreatoicidea	Amphisopidae	Andhracoides shabuddin	N/A	Phreatoicidea	N/A	Phreatoicidea	Hypsimetopidae			KC771215.1
					Colubotelson thomsoni	N/A	Phreatoicidea	N/A	Phreatoicidea	Phreatoicidae			AF255703.1
					Eophreatoicus sp. 04	N/A	Phreatoicidea	N/A	Phreatoicidea	Phreatoicidae			KF260958.1
Armadillidium album			Oniscidea	Armadillidiidae	Spherillo grossus	N/A	Oniscidea	N/A	Oniscidea	Armadillidae			KC706327.1
Armadillidium nasatum			Oniscidea	Armadillidiidae	Spherillo grossus	N/A	Oniscidea	N/A	Oniscidea	Armadillidae			KC706330.1
Armadillidium vulgare			Oniscidea	Armadillidiidae	Spherillo grossus	N/A	Oniscidea	N/A	Oniscidea	Armadillidae			KC999648.1
Armadillidium vulgare			Oniscidea	Armadillidiidae
Asellus aquaticus			Asellota	Asellidae	Asellus aquaticus	N/A	Asellota	N/A	Aselloidea	Asellidae			AF255701.1
					Asellus aquaticus	N/A	Asellota	N/A	Aselloidea	Asellidae			AJ287055.1
					Lirceus fontinalis	N/A	Asellota	N/A	Aselloidea	Asellidae			AF255702.1
					Proasellus slavus	N/A	Asellota	N/A	Aselloidea	Asellidae			AF496662.1
Gyge ovalis			Cymothoida	Bopyridae	Allokepon sinensis	N/A	Cymothoida	Epicaridea	Bopyridoidea	Bopyridae	Parasites of crustaceans		KF765766.1
					Argeia pugettensis	N/A	Cymothoida	Epicaridea	Bopyridoidea	Bopyridae	Parasites of crustaceans		KF765770.1
					Athelges takanoshimensis	N/A	Cymothoida	Epicaridea	Bopyridoidea	Bopyridae	Parasites of crustaceans		KF765762.1
					Athelges takanoshimensis	N/A	Cymothoida	Epicaridea	Bopyridoidea	Bopyridae	Parasites of crustaceans		KF765769.1
					Athelges takanoshimensis	N/A	Cymothoida	Epicaridea	Bopyridoidea	Bopyridae	Parasites of crustaceans		KF765773.1
					Hemiarthrus abdominalis	N/A	Cymothoida	Epicaridea	Bopyridoidea	Bopyridae	Parasites of crustaceans		AF255684.1
					Phyllodurus abdominalis	N/A	Cymothoida	Epicaridea	Bopyridoidea	Bopyridae	Parasites of crustaceans		KF765765.1
					Probopyrus buitendijki	N/A	Cymothoida	Epicaridea	Bopyridoidea	Bopyridae	Parasites of crustaceans		KF765767.1
					Probopyrus pacificiensis	N/A	Cymothoida	Epicaridea	Bopyridoidea	Bopyridae	Parasites of crustaceans		AF255683.1
					Probopyrus pandalicola	N/A	Cymothoida	Epicaridea	Bopyridoidea	Bopyridae	Parasites of crustaceans		EU848422.1
					Pseudione longicauda	N/A	Cymothoida	Epicaridea	Bopyridoidea	Bopyridae	Parasites of crustaceans		KF765760.1
					Pseudione longicauda	N/A	Cymothoida	Epicaridea	Bopyridoidea	Bopyridae	Parasites of crustaceans		KF765774.1
Glyptonotus cf. antarcticus			Valvifera	Chaetiliidae	Glyptonotus antarcticus	N/A	Valvifera	N/A		Chaetiliidae			AF255696.1
Bathynomus sp.			Cymothoida	Cirolanidae	Cirolana kokoru	N/A	Cymothoida	N/A	Cymothooidea	Cirolanidae	free_living		JF699513.1
Eurydice pulchra			Cymothoida	Cirolanidae	Eurydice pulchra	N/A	Cymothoida	N/A	Cymothooidea	Cirolanidae	free_living		AF255690.1
					Lucayalana troglexuma	N/A	Cymothoida	N/A	Cymothooidea	Cirolanidae	free_living		KY426830.1
					Typhlocirolana moraguesi	N/A	Cymothoida	N/A	Cymothooidea	Cirolanidae	free_living		AF255692.1
Tachaea chinensis			Cymothoida	Corallanidae	Excorallana quadricornis	N/A	Cymothoida	N/A	Cymothooidea	Corallanidae	free_living		AF255688.1
Cylisticus convexus			Oniscidea	Cylisticidae
Cymothoa indica			Cymothoida	Cymothoidae	Anilocra physodes	N/A	Cymothoida	N/A	Cymothooidea	Cymothoidae	fish-parasitic cymothoid isopod on Body surface of its fish host		AF255686.1
Ichthyoxenos japonensis***			Cymothoida	Cymothoidae	Riggia paranensis	N/A	Cymothoida	N/A	Cymothooidea	Cymothoidae	burrowing into the flesh of its freshwater fish host		AF255685.1
					Zonophryxus dodecapus	N/A	Cymothoida	Epicaridea	Cryptoniscoidea	Dajidae	shrimp ectoparasite		KF765768.1
					Zonophryxus quinquedens	N/A	Cymothoida	Epicaridea	Cryptoniscoidea	Dajidae	shrimp ectoparasite		DQ008451.1
Idotea baltica			Valvifera	Idoteidae	Erichsonella attenuata	N/A	Valvifera	N/A	N/A	Idoteidae			AY743948.1
					Idotea baltica	N/A	Valvifera	N/A	N/A	Idoteidae			AJ011390.1
Ligia oceanica			Oniscidea	Ligiidae	Ligia oceanica	N/A	Oniscidea	N/A	Oniscidea	Ligiidae			AF255698.1
					Ligidium hypnorum	N/A	Oniscidea	N/A	Oniscidea	Ligiidae			AJ287056.1
Limnoria quadripunctata			Limnoriidea	Limnoriidae	Limnoria quadripunctata	Isopoda	N/A	N/A		Limnoriidae			AF279599.1
Porcellio dilatatus dilatatus			Oniscidea	Porcellionidae
Porcellionides pruinosus			Oniscidea	Porcellionidae
Sphaeroma serratum			Sphaeromatidea	Sphaeromatidae	Sphaeroma serratum	N/A	Sphaeromatidea	N/A		Sphaeromatidae			AF255694.1
					Sphaeroma serratum	N/A	Sphaeromatidea	N/A		Sphaeromatidae			JF699594.1
Trachelipus rathkii			Oniscidea	Trachelipodidae	Porcellium conspersum	N/A	Oniscidea	N/A	Oniscidea	Trachelipodidae			JN232933.1
Outgroup
Species	Superorder	Order	Suborder	Family	Organism	Order	Suborder	Infraorder	Superfamily	Family	NOTE		ID
Euphausia pacifica	Eucarida	Euphausiacea		Euphausiidae	Euphausia pacifica	N/A	N/A	N/A	Eucarida	Euphausiidae			AY141010.1
Limulus polyphemus		Xiphosurida		Limulidae	Limulus polyphemus	N/A	N/A	N/A	N/A	Limulidae			U91490.1
Lysiosquillina maculata	Hoplocarida	Stomatopoda	Unipeltata	Lysiosquillidae	Lysiosquillina maculata	N/A	N/A	N/A	Hoplocarida	Lysiosquillidae			HM138878.1
Squilla mantis	Hoplocarida	Stomatopoda	Unipeltata	Squillidae	Squilla mantis	N/A	N/A	N/A	Hoplocarida	Squillidae			GQ328958.1
Neomysis japonica	Peracarida	Mysida		Mysidae	Neomysis americana	N/A	N/A	N/A	Mysida	Mysidae			HM179998.1
Eulimnogammarus cyaneus	Peracarida	Amphipoda	Senticaudata	Eulimnogammaridae	Protella gracilis	Amphipoda	Senticaudata	Corophiida	Caprelloidea	Caprellidae			AB295396.1
Metacrangonyx repens	Peracarida	Amphipoda	Senticaudata	Metacrangonyctidae	Gammarus troglophilus	Amphipoda	Senticaudata	Gammarida	Gammaroidea	Gammaridae			AF202983.1
					Arrhis phyllonyx	Amphipoda	Amphilochidea	Amphilochida	Oedicerotoidea	Oedicerotidae			AF419235.1
					Hyperietta stephenseni	Amphipoda	Hyperiidea	Physocephalata	Phronimoidea	Lestrigonidae			DQ378051.1
Typhlatya miravetensis	Eucarida	Decapoda	Pleocyemata	Atyidae	Typhlatya mitchelli	N/A	N/A	N/A	Atyoidea	Atyidae			EU868735.1
Atergatis floridus	Eucarida	Decapoda	Pleocyemata	Xanthidae	Atergatis laevigatus	N/A	N/A	N/A	Xanthoidea	Xanthidae			HM637986.1
Litopenaeus vannamei**	Eucarida	Decapoda	Dendrobranchiata	Penaeidae	Litopenaeus vannamei	N/A	N/A	N/A	Penaeoidea	Penaeidae			EU920969.1

### Sheet: Sheet2
KC771215.1
AF255703.1
KF260958.1
KC706327.1
KC706330.1
KC999648.1
AF255701.1
AJ287055.1
AF255702.1
AF496662.1
KF765766.1
KF765770.1
KF765762.1
KF765769.1
KF765773.1
AF255684.1
KF765765.1
KF765767.1
AF255683.1
EU848422.1
KF765760.1
KF765774.1
AF255696.1
JF699513.1
AF255690.1
KY426830.1
AF255692.1
AF255688.1
AF255686.1
AF255685.1
KF765768.1
DQ008451.1
AY743948.1
AJ011390.1
AF255698.1
AJ287056.1
AF279599.1
AF255694.1
JF699594.1
JN232933.1
AY141010.1
U91490.1
HM138878.1
GQ328958.1
HM179998.1
KF293386.1
HE967284.1
EU868735.1
HM637986.1
EU920969.1
